# Performance comparison and in-silico harmonisation of commercial platforms for DNA methylome analysis by targeted bisulfite sequencing

**DOI:** 10.1101/2021.03.12.435105

**Authors:** Miljana Tanić, Ismail Moghul, Simon Rodney, Pawan Dhami, Heli Vaikkinen, John Ambrose, James Barrett, Andrew Feber, Stephan Beck

**Affiliations:** University College London, UCL Cancer Institute, London, WC1E 6BT, United Kingdom; Institute for Oncology and Radiology of Serbia, Experimental Oncology Department, Belgrade, 11000, Serbia; University College London, Genomics and Genome Engineering Translational Technology Platform, London, WC1E 6BT, United Kingdom; University College London, Bill Lyons Informatics Centre, London, WC1E 6BT, United Kingdom; University College London, Division of Surgery and Interventional Science, London, W1W 7TS, UK; Royal Marsden Hospital, Molecular Pathology, London, SM2 5NG

**Keywords:** DNA methylation, technology comparison, epigenetics, benchmarking, targeted bisulfite sequencing, hybridization capture bisulfite sequencing, RRBS, genome-wide DNA methylation, epigenomics

## Abstract

DNA methylation is a key epigenetic modification in the regulation of cell fate and differentiation, and its analysis is gaining increasing importance in both basic and clinical research. Targeted Bisulfite Sequencing (TBS) has become the method of choice for the cost-effective, targeted analysis of the human methylome at base-pair resolution. Here we benchmarked five commercially available TBS platforms, including three hybridization capture-based (Agilent, Roche, and Illumina) and two RRBS-based (Diagenode and NuGen), across 16 samples. A subset of these were also compared to whole-genome DNA methylation sequencing with the Illumina and Oxford Nanopore platforms. We assessed performance with respect to workflow complexity, on/off-target performance, coverage, accuracy and reproducibility. We find all platforms able to produce usable data but major differences for some performance criteria, especially in the number and identity of the CpG sites covered, which affects the interoperability of datasets generated on these different platforms. To overcome this limitation, we used imputation and show that it improves the interoperability from an average of 10.35% (0.8M CpG sites) to 97% (7.6M CpG sites). Our study provides cross-validated guidance on which TBS platform to use for different features of the methylome and offers an imputation-based harmonization solution for improved interoperability between platforms, allowing comparative and integrative analysis.
