## Supplementary Tables for "Performance comparison and in-silico harmonisation of commercial platforms for DNA methylome analysis by targeted bisulfite sequencing"

### Sheet: ST1. Sample List
Supplementary Table 1. List of samples included in the study
#	Sample ID	Sample Description	Platform	DNA Input	Technical Replicate	Included in the analysis	WGBS data	Nanopore data
1	Ref-gDNA-500-1	Reference WBC gDNA	Agilent	500 ng †	yes	yes	yes	no
2	Ref-gDNA-500-2	Reference WBC gDNA	Agilent	500 ng †	yes	yes	yes	no
3	Ref-gDNA-1000-1	Reference WBC gDNA	Agilent	1000 ng *	yes	yes	yes	no
4	Ref-gDNA-1000-2	Reference WBC gDNA	Agilent	1000 ng *	yes	yes	yes	no
5	Coriell-NA12878-K12-1	Coriell-NA12878-K12 LCL‡ from B-Lymphocyte	Agilent	1000 ng *	yes	yes	yes	yes
6	Coriell-NA12878-K12-2	Coriell-NA12878-K12 LCL‡ from B-Lymphocyte	Agilent	1000 ng *	yes	yes	yes	yes
7	Hela-1	Hela cell line	Agilent	1000 ng *	yes	yes	no	no
8	Hela-2	Hela cell line	Agilent	1000 ng *	yes	yes	no	no
9	ZYMO-FM	Fully methylated Hman HCT116 DKO control cell line	Agilent	1000 ng *	no	yes	no	no
10	ZYMO-UM	Unmethylated Hman HCT116 DKO control cell line	Agilent	1000 ng *	no	yes	no	no
11	DNAm-5pct	5% methylated control (1:19 ZYMO-FM:ZYMO-UM)	Agilent	1000 ng *	no	yes	no	no
12	DNAm-10pct	10% methylated control (1:9 ZYMO-FM:ZYMO-UM)	Agilent	1000 ng *	no	no	no	no
13	T24	Bladder cancer cell line T24	Agilent	1000 ng *	no	yes	no	no
14	253J	Bladder cancer cell line 253J	Agilent	1000 ng *	no	yes	no	no
15	RT112	Isogenic bladder cancer cell line sensitive to cisplatin	Agilent	1000 ng *	no	yes	no	no
16	RT112-CP	Isogenic bladder cancer cell line resistant to cisplatin	Agilent	1000 ng *	no	yes	no	no
17	Ref-gDNA-500-1	Reference WBC gDNA	Roche	500 ng †	yes	yes	yes	no
18	Ref-gDNA-500-2	Reference WBC gDNA	Roche	500 ng †	yes	yes	yes	no
19	Ref-gDNA-1000-1	Reference WBC gDNA	Roche	1000 ng *	yes	yes	yes	no
20	Ref-gDNA-1000-2	Reference WBC gDNA	Roche	1000 ng *	yes	yes	yes	no
21	Coriell-NA12878-K12-1	Coriell-NA12878-K12 LCL‡ from B-Lymphocyte	Roche	1000 ng *	yes	yes	yes	yes
22	Coriell-NA12878-K12-2	Coriell-NA12878-K12 LCL‡ from B-Lymphocyte	Roche	1000 ng *	yes	yes	yes	yes
23	Hela-1	Hela cell line	Roche	1000 ng *	yes	no	no	no
24	Hela-2	Hela cell line	Roche	1000 ng *	yes	yes	no	no
25	ZYMO-FM	Fully methylated Hman HCT116 DKO control cell line	Roche	1000 ng *	no	yes	no	no
26	ZYMO-UM	Unmethylated Hman HCT116 DKO control cell line	Roche	1000 ng *	no	yes	no	no
27	DNAm-5pct	5% methylated control (1:19 ZYMO-FM:ZYMO-UM)	Roche	1000 ng *	no	yes	no	no
28	DNAm-10pct	10% methylated control (1:9 ZYMO-FM:ZYMO-UM)	Roche	1000 ng *	no	yes	no	no
29	T24	Bladder cancer cell line T24	Roche	1000 ng *	no	yes	no	no
30	253J	Bladder cancer cell line 253J	Roche	1000 ng *	no	yes	no	no
31	RT112	Isogenic bladder cancer cell line sensitive to cisplatin	Roche	1000 ng *	no	yes	no	no
32	RT112-CP	Isogenic bladder cancer cell line resistant to cisplatin	Roche	1000 ng *	no	yes	no	no
33	Ref-gDNA-500-1	Reference WBC gDNA	Illumina	500 ng †	yes	yes	yes	no
34	Ref-gDNA-500-2	Reference WBC gDNA	Illumina	500 ng †	yes	yes	yes	no
35	Ref-gDNA-1000-1	Reference WBC gDNA	Illumina	1000 ng	yes	yes	yes	no
36	Ref-gDNA-1000-2	Reference WBC gDNA	Illumina	1000 ng	yes	yes	yes	no
37	Coriell-NA12878-K12-1	Coriell-NA12878-K12 LCL‡ from B-Lymphocyte	Illumina	500 ng *	yes	yes	yes	yes
38	Coriell-NA12878-K12-2	Coriell-NA12878-K12 LCL‡ from B-Lymphocyte	Illumina	500 ng *	yes	yes	yes	yes
39	Hela-1	Hela cell line	Illumina	500 ng *	yes	yes	no	no
40	Hela-2	Hela cell line	Illumina	500 ng *	yes	yes	no	no
41	ZYMO-FM	Fully methylated Hman HCT116 DKO control cell line	Illumina	500 ng *	no	yes	no	no
42	ZYMO-UM	Unmethylated Hman HCT116 DKO control cell line	Illumina	500 ng *	no	yes	no	no
43	DNAm-5pct	5% methylated control (1:19 ZYMO-FM:ZYMO-UM)	Illumina	500 ng *	no	no	no	no
44	DNAm-10pct	10% methylated control (1:9 ZYMO-FM:ZYMO-UM)	Illumina	500 ng *	no	yes	no	no
45	T24	Bladder cancer cell line T24	Illumina	500 ng *	no	yes	no	no
46	253J	Bladder cancer cell line 253J	Illumina	500 ng *	no	yes	no	no
47	RT112	Isogenic bladder cancer cell line sensitive to cisplatin	Illumina	500 ng *	no	yes	no	no
48	RT112-CP	Isogenic bladder cancer cell line resistant to cisplatin	Illumina	500 ng *	no	yes	no	no
49	Ref-gDNA-500-1	Reference WBC gDNA	Diagenode	500 ng †	yes	yes	yes	no
50	Ref-gDNA-500-2	Reference WBC gDNA	Diagenode	500 ng †	yes	yes	yes	no
51	Ref-gDNA-100-1	Reference WBC gDNA	Diagenode	100 ng *	yes	yes	yes	no
52	Ref-gDNA-100-2	Reference WBC gDNA	Diagenode	100 ng *	yes	yes	yes	no
53	Coriell-NA12878-K12-1	Coriell-NA12878-K12 LCL‡ from B-Lymphocyte	Diagenode	100 ng *	yes	yes	yes	yes
54	Coriell-NA12878-K12-2	Coriell-NA12878-K12 LCL‡ from B-Lymphocyte	Diagenode	100 ng *	yes	yes	yes	yes
55	Hela-1	Hela cell line	Diagenode	100 ng *	yes	yes	no	no
56	Hela-2	Hela cell line	Diagenode	100 ng *	yes	yes	no	no
57	ZYMO-FM	Fully methylated Hman HCT116 DKO control cell line	Diagenode	100 ng *	no	yes	no	no
58	ZYMO-UM	Unmethylated Hman HCT116 DKO control cell line	Diagenode	100 ng *	no	yes	no	no
59	DNAm-5pct	5% methylated control (1:19 ZYMO-FM:ZYMO-UM)	Diagenode	100 ng *	no	yes	no	no
60	DNAm-10pct	10% methylated control (1:9 ZYMO-FM:ZYMO-UM)	Diagenode	100 ng *	no	yes	no	no
61	T24	Bladder cancer cell line T24	Diagenode	100 ng *	no	yes	no	no
62	253J	Bladder cancer cell line 253J	Diagenode	100 ng *	no	yes	no	no
63	RT112	Isogenic bladder cancer cell line sensitive to cisplatin	Diagenode	100 ng *	no	yes	no	no
64	RT112-CP	Isogenic bladder cancer cell line resistant to cisplatin	Diagenode	100 ng *	no	yes	no	no
65	Ref-gDNA-500-1	Reference WBC gDNA	Nugen	500 ng †	yes	yes	yes	no
66	Ref-gDNA-500-2	Reference WBC gDNA	Nugen	500 ng †	yes	yes	yes	no
67	Ref-gDNA-100-1	Reference WBC gDNA	Nugen	100 ng *	yes	yes	yes	no
68	Ref-gDNA-100-2	Reference WBC gDNA	Nugen	100 ng *	yes	yes	yes	no
69	Coriell-NA12878-K12-1	Coriell-NA12878-K12 LCL‡ from B-Lymphocyte	Nugen	100 ng *	yes	yes	yes	yes
70	Coriell-NA12878-K12-2	Coriell-NA12878-K12 LCL‡ from B-Lymphocyte	Nugen	100 ng *	yes	yes	yes	yes
71	Hela-1	Hela cell line	Nugen	100 ng *	yes	yes	no	no
72	Hela-2	Hela cell line	Nugen	100 ng *	yes	yes	no	no
73	ZYMO-FM	Fully methylated Hman HCT116 DKO control cell line	Nugen	100 ng *	no	yes	no	no
74	ZYMO-UM	Unmethylated Hman HCT116 DKO control cell line	Nugen	100 ng *	no	yes	no	no
75	DNAm-5pct	5% methylated control (1:19 ZYMO-FM:ZYMO-UM)	Nugen	100 ng *	no	yes	no	no
76	DNAm-10pct	10% methylated control (1:9 ZYMO-FM:ZYMO-UM)	Nugen	100 ng *	no	yes	no	no
77	T24	Bladder cancer cell line T24	Nugen	100 ng *	no	yes	no	no
78	253J	Bladder cancer cell line 253J	Nugen	100 ng *	no	yes	no	no
79	RT112	Isogenic bladder cancer cell line sensitive to cisplatin	Nugen	100 ng *	no	yes	no	no
80	RT112-CP	Isogenic bladder cancer cell line resistant to cisplatin	Nugen	100 ng *	no	yes	no	no
† common input accros all platforms
*recommended by manufacturer: 1000 ng for Agilent and Roche, 500ng for
‡̾̾̾LCL - lymphoblastoid cell line

### Sheet: ST2. Sequencing stats
Supplementary Table 2 . Sequencing summary statistics
Manufacturer	Agilent		Roche		Illumina		Diagenode		NuGen
Platform	SureSelect MethylSeq		NimbleGen SeqCapEpi Giant		TruSeq Metyl EPIC		RRBS Premium		Ovation RRBS Methyl Seq
	mean	sd	mean	sd	mean	sd	mean	sd	mean	sd
Total PF reads	6.23252e+07	6.52987e+06	6.7454e+07	4.44211e+06	8.13267e+07	1.10599e+07	67118909	1.30741e+07	5.47614e+07	1.86448e+07
Total uniquely mapped reads	4.69828e+07	5.29859e+06	5.26166e+07	4.04612e+06	6.65797e+07	8.71135e+06	36019736	9.62968e+06	3.45143e+07	1.20636e+07
Mapping rate (%)	0.765457	0.0135303	0.786487	0.0394843	0.82147	0.0182794	0.60614	0.0137071	0.680408	0.033876
Percent duplicate reads	0.305369	0.14286	0.339572	0.170393	0.520288	0.164088	NA	NA	0.0702363	0.0615565
Original top strand (%)	0.128694	0.0790777	0.502164	0.000798501	0.120555	0.00588136	0.499864	0.000303008	0.499824	0.000196404
Original bottom strand (%)	0.871306	0.0790777	0.497836	0.000798501	0.879445	0.00588136	0.500136	0.000303008	0.500176	0.000196404
Median number of reads per CpG	13.09	6.04455	9.66707	4.14545	13.2252	3.63023	33.2001	10.6161	30.8284	9.65114
Total number of CpGs covered 1x	10709143	4.14675e+06	14973873	2769097	9547377	1.3403e+06	5581545	280571	5069577	414506
Number of CpGs covered by 5x	3347752	291402	4000895	950823	4160068	658826	4361096	165956	4050295	651547
Number of CpGs covered by 10x	2635244	382935	2940877	914501	3123117	744260	3692707	188537	3465333	736428
Number of CpGs covered by 30x	1291683	408071	1434634	789884	1383420	638286	2081664	362847	2014392	670487

### Sheet: ST3. Target capture stats
Supplementary Table 3. Target enrichment stats
Manufacturer	Agilent		Roche		Illumina
Platform	SureSelect MethylSeq		NimbleGen SeqCap Epi 4M CpGiant Enrichment Kit		TruSeq Metyl EPIC
Total uniquely mapped reads:	6.55527e+07	1.64786e+07	6.89486e+07	1.58164e+07	6.41184e+07	2.48093e+07
Hybridization Capture Efficiency	0.781545	0.14832	0.615048	0.181668	0.906398	0.0101195
% off- target bases	0.218455	0.14832	0.384952	0.181668	0.0936017	0.0101195
% bases on or near bait vs selected	0.846731	0.017275	0.871002	0.114156	0.827514	0.00632883
Mean bait coverage	49.9448	13.116	47.9217	21.9055	44.4703	17.2481
Mean target coverage	36.3866	9.37639	35.4311	17.6477	37.4141	14.6147
Median target coverage	27.4	7.15941	30.25	14.5396	31.5333	12.5007
% bases on bait	0.663647	0.13456	0.552292	0.179083	0.749986	0.0127602
% bases on target	0.483109	0.0949919	0.404298	0.140638	0.629966	0.0134562
Fold Enrichment	24.3382	4.93464	21.2938	6.90454	21.7078	0.369452
Uniformity (Fold 80 Penalty)	3.32235	0.171619	2.30407	0.119483	2.36178	0.281909

### Sheet: ST4. Target coverage by depth
Supplementary Table 4. Average percent targets covered at specific depth per HC platform
Platform	1X	2X	10X	20X	30X	40X	50X	100X
Agilent	0.981038	0.965646	0.809011	0.612157	0.452546	0.331271	0.241691	0.0540258
	0.00622259	0.0143717	0.0929055	0.138912	0.137637	0.118835	0.0967419	0.0283462
Roche	0.987559	0.967326	0.833767	0.632892	0.456477	0.32637	0.232808	0.0449193
	0.0427	0.111719	0.243394	0.237279	0.230941	0.211657	0.186247	0.0693542
Illumina	0.995431	0.990993	0.880525	0.677111	0.494656	0.353792	0.25073	0.0453205
	0.00302908	0.00870051	0.117308	0.200609	0.216608	0.201401	0.17329	0.0510697

### Sheet: ST5. Imputation
Supplementary Table 5. BoostMe imputation results
sample	totalSize	missingSize	imputedSize	trainSize	validateSize	testSize	rmse_val	auroc_val	auprc_val	acc_val	rmse_test	auroc_test	auprc_test	acc_test
coriell_agilent_1	7645231	4927866	4922352	1630392	543464	543464	0.174529	0.961161	0.936999	0.892878	0.174958	0.960907	0.937254	0.891798
coriell_agilent_2	7645231	4836977	4830933	1684926	561642	561642	0.173009	0.961816	0.937871	0.893988	0.173405	0.961585	0.937294	0.893341
coriell_diagenode_1	7645231	3592693	3592080	2431496	810498	810498	0.203606	0.935779	0.922959	0.855507	0.204186	0.935058	0.921772	0.854896
coriell_diagenode_2	7645231	4230160	4229457	2049016	683005	683005	0.208013	0.934097	0.915784	0.853527	0.207418	0.934552	0.91652	0.85353
coriell_illumina_1	7645231	4418652	4417972	1935921	645307	645307	0.183709	0.955366	0.923383	0.884416	0.183429	0.955482	0.923402	0.885019
coriell_illumina_2	7645231	4492354	4491561	1891699	630566	630566	0.184535	0.954777	0.923743	0.883511	0.184695	0.954714	0.923497	0.883264
coriell_nugen_1	7645231	3904706	3903957	2244288	748096	748096	0.175616	0.958722	0.950838	0.884841	0.175604	0.958905	0.951121	0.88506
coriell_nugen_2	7645231	3819390	3818683	2295478	765159	765159	0.175194	0.958938	0.951506	0.885289	0.175337	0.958595	0.951204	0.884253
coriell_roche_1	7645231	4045162	4044131	2160015	720005	720005	0.15934	0.969043	0.946531	0.905224	0.159347	0.96911	0.94705	0.905209
coriell_roche_2	7645231	4643535	4642299	1800991	600330	600330	0.167345	0.96369	0.94555	0.895301	0.167139	0.963701	0.945627	0.894958
ref_agilent_1	7524494	4902486	4894991	1573178	524392	524392	0.113173	0.991023	0.987784	0.961256	0.113506	0.991017	0.987788	0.961001
ref_agilent_2	7524494	4904573	4897431	1571926	523975	523975	0.113124	0.991013	0.987599	0.961132	0.113373	0.990944	0.987647	0.961201
ref_diagenode_1	7524494	3759070	3758309	2259228	753076	753076	0.157153	0.972425	0.966894	0.935155	0.156962	0.972535	0.967084	0.934839
ref_diagenode_2	7524494	3963245	3962320	2136723	712241	712241	0.159433	0.972379	0.964809	0.932967	0.158977	0.972675	0.965406	0.933011
ref_illumina_1	7524494	4722374	4721642	1681245	560415	560415	0.12564	0.98747	0.982301	0.952667	0.125207	0.987705	0.982618	0.953058
ref_illumina_2	7524494	4021745	4020892	2101623	700541	700541	0.120878	0.988329	0.984781	0.955156	0.121148	0.98828	0.98477	0.954816
ref_nugen_1	7524494	3569204	3568323	2373147	791049	791049	0.0989364	0.992909	0.992414	0.97553	0.0985709	0.993051	0.992652	0.975726
ref_nugen_2	7524494	4117287	4116224	2044297	681432	681432	0.0999551	0.993798	0.992768	0.976523	0.0995757	0.993959	0.99291	0.976592
ref_roche_1	7524494	4033811	4032967	2094383	698127	698127	0.100278	0.993402	0.990008	0.968967	0.100388	0.993326	0.989846	0.969
ref_roche_2	7524494	3890214	3889481	2180541	726847	726847	0.100149	0.993478	0.989745	0.968494	0.100546	0.993386	0.989356	0.968947
Average Ref.gDNA	7645231	4.29115e+06	4.28934e+06	2.01242e+06	670807	670807	0.18049	0.955339	0.935516	0.883448	0.180552	0.955261	0.935474	0.883133
Average Coriell	7524494	4.1884e+06	4186258	2.00163e+06	667210	667210	0.118872	0.987623	0.98391	0.958785	0.118825	0.987688	0.984008	0.958819
Average	7.58486e+06	4.23978e+06	4.2378e+06	2.00703e+06	669008	669008	0.149681	0.971481	0.959713	0.921116	0.149689	0.971474	0.959741	0.920976
Ref.gDNA	overlap	mae	rmse	r	r2	corrected_mae	mae_with_penalty	rmse_with_penalty
before	1.86994e+06	0.0476827	0.0864437	0.974321	0.949543	0.100185	0.0476827	0.0864437
i1	7.56721e+06	0.10899	0.169988	0.886353	0.787697	0.00150201	0.10899	0.169898
i3_1000	4.17567e+06	0.0960762	0.181125	0.909944	0.828499	0.0658272	0.0960762	0.180086
i3_25	3.63663e+06	0.0851332	0.180914	0.915991	0.83941	0.0773647	0.0851332	0.179736
Coriell	overlap	mae	rmse	r	r2	corrected_mae	mae_with_penalty	rmse_with_penalty
before	1.82317e+06	0.0569665	0.0966873	0.964396	0.930362	0.134398	0.0569665	0.0966873
i1	7.69036e+06	0.169536	0.229479	0.713029	0.520547	0.00244977	0.169536	0.229479
i3_1000	4.30373e+06	0.134544	0.222799	0.833875	0.696923	0.0919084	0.134544	0.222799
i3_25	3.73488e+06	0.110877	0.213625	0.866248	0.751223	0.101103	0.110877	0.213625
AVERAGE	overlap	mae	rmse	r	r2	corrected_mae	mae_with_penalty	rmse_with_penalty
before	1.84656e+06	0.0523246	0.0915655	0.969358	0.939953	0.117291	0.0523246	0.0915655
i1	7.62878e+06	0.139263	0.199734	0.799691	0.654122	0.00197589	0.139263	0.199689
i3_1000	4.2397e+06	0.11531	0.201962	0.871909	0.762711	0.0788678	0.11531	0.201442
i3_25	3.68576e+06	0.0980052	0.19727	0.891119	0.795317	0.089234	0.0980052	0.196681
